# DISCO-seq: 3D single-cell transcriptomics of intact biological systems

**DOI:** 10.64898/2025.12.10.693352

**Authors:** Harsharan Singh Bhatia, Laurent H.A. Simons, Louis B. Kuemmerle, Cristin McCabe, Sophie Jansen, Zhison He, Mayar Ali, Denise Jeridi, Mihail Ivilinov Todorov, Luciano Hoeher, Sudharsan Padmarasu, Ha Eun Park, Justus Flinn Thevis, Laura M. Bartos, Inderjeet Singh, Siegfried Ussar, Kıvanç Görgülü, Hana Algül, Kenny Roberts, Omer A. Bayraktar, Matthias Brendel, Fabian J. Theis, Barbara Treutlein, Aviv Regev, Ali Ertürk

## Abstract

Single-cell transcriptomics has transformed tissue analysis, yet current methods struggle to integrate whole-tissue 3D architecture. Conventional techniques restrict molecular profiling to pre-selected 2D sections, losing systemic context and introducing anatomical bias by sampling less than 0.001% of a whole organism. To overcome these challenges, we developed DISCO-seq, a tissue-clearing chemistry that enables superior RNA accessibility compared to fresh or fixed tissues. DISCO-seq integrates whole-organ or organism 3D imaging with both untargeted and targeted transcriptomics, yielding high-quality RNA from cleared tissues comparable to standard samples. We demonstrate its versatility by investigating tumor heterogeneity in a syngeneic glioblastoma mouse model, using 3D imaging to identify spatially distinct microenvironments and characterize their unique transcriptomic signatures. Moreover, DISCO-seq enabled unbiased, whole-body mapping of SARS-CoV-2 S1 protein deposition in mice, followed by transcriptomic profiling of spatially defined niches. By bridging mesoscale 3D imaging with single-cell transcriptomics, DISCO-seq establishes a paradigm for anatomically contextualized, hypothesis-free tissue interrogation.

**Graphical abstract:** 

**Highlights:**

- DISCO-seq integrates RNA-preserving tissue-clearing chemistry with whole-organ or organism 3D imaging, enabling anatomically unbiased single-cell transcriptomics.
- DISCO-seq yields RNA quality and transcriptome profiles equivalent to those obtained from matched fresh or fixed tissues.
- DISCO-seq identifies discrete glioblastoma microenvironments and defines their transcriptomic states within the intact brain.
- DISCO-seq enables whole-body mapping of SARS-CoV-2 S1 and uncovers region-specific immune and metabolic responses across anatomical niches.

Supplementary movies can be seen at: http://discotechnologies.org/DISCO-seq/
