## Supplementary Excel Files for "DISCO-seq: 3D single-cell transcriptomics of intact biological systems": Table S1_DISCOseq chemistry.xlsx

### Sheet: Fixatives & clearing screening
Sample	Experimental condition	RNA conc. (ng/µL) Initial sample input not normalised across conditions	A260/280	A260/230	RNA integrity number (RIN)	QC class	Potential issues	Selected for Downstream Library preparation
Fresh	Non-perfused, non-fixed; RNAlater incubation 24 h @4 °C	108.7	2.13	2.02	8-9	Pass (ideal)	none	YES
PFA	Cold PBS perfused; 4 % cold PFA fixed; RNAlater 24 h @4 °C	149.7	2.12	2.39	6.5-7	Pass (ideal)	none	YES
RNAlater/THF/DCM/BABB	Cold RNAlater perfused only; no fixation; THF/DCM @4 °C; BABB at RT	329.5	2.03	1.61	2.3	Fail	hydrophobic organics/salts	NO
RNAlater/Tert-butanol/DCM/BABB	Cold RNAlater perfused only; no fixation; Tert-butanol/DCM @32-34 °C; BABB at RT	232.9	2.04	1.65	2.3	Fail	hydrophobic organics/salts	NO
RNAlater/Glyoxal/THF/DCM/BABB	Cold RNAlater perfused; cold 3 % glyoxal fixed; THF/DCM @4 °C; BABB at RT	306.6	1.91	0.99	2.4	Fail	protein/phenol + organics	NO
RNAlater/Glyoxal/Tert-butanol/DCM/BABB	Cold RNAlater perfused; cold 3 % glyoxal fixed; Tert-butanol/DCM @32-34 °C; BABB at RT	560.7	1.72	0.7	2.3	Fail	strong organic carry-over	NO
PBS/THF/DCM/BABB	Cold PBS perfused only; THF/DCM 4 °C/BABB at RT	267.9	1.99	1.58	2.4	Borderline	hydrophobic organics/salts	NO
PBS/Tert-butanol/DCM/BABB	Cold PBS perfused only; Tert-butanol/DCM @32-34 °C; BABB at RT	203.3	2.04	1.86	2.3	Borderline	mild organic residue	NO
PBS/Glyoxal/THF/DCM/BABB	Cold PBS perfused; cold 3 % glyoxal fixed; THF/DCM @4 °C; BABB at RT	203	2.06	1.93	2.5	Pass (good)	weaker aldehyde fixation, potentially more RNA degradation duirng THF steps	NO
PBS/Glyoxal/Tert-butanol/DCM/BABB	Cold PBS perfused; cold 3 % glyoxal fixed; Tert-butanol/DCM @32-34 °C; BABB at RT	352.6	1.89	0.93	2.2	Fail	protein/phenol + organics	NO
PBS/PFA/Tert-butanol/DCM/BABB/rehydration	Perfusions on ice bed; Cold PBS perfused; cold 4 % PFA fixed; Tert-butanol/DCM @32-34 °C; BABB at RT; optimized rehydration, RNA extraction/library generation for downstream sequencing	120	2.08	2.2	3.0-3.3	Pass (good yield/purity)	longer clearing steps at higher temperature	YES
DISCOseq chemistry	Perfusions on ice bed; Cold PBS perfused; cold 4 % PFA fixed; THF/DCM @4 °C; BABB at RT; optimized rehydration, RNA extraction/library generation for downstream sequencing	161.8	2.1	2.18	7-8.1	Pass (ideal)	none	YES
