## Supplementary Excel Files for "DISCO-seq: 3D single-cell transcriptomics of intact biological systems": Table S2_Whole brain Tumor quantifications_Glioblastoma.xlsx

### Sheet: Sheet1
		Small tumor blobs	Tumor clusters	Large tumor	spacer		Volume in micron^3	Volume in micron^3	Volume in micron^3		Volume in micron^3
RegionID	RegionName	CountOfVoxels(EachIs4um3)	CountOfVoxels(EachIs4um3)	CountOfVoxels(EachIs4um3)		RegionAcronym	Small tumor blobs	Tumor clusters )	Large tumor		Brain
2	"Primary somatosensory area, mouth, layer 6b"	236	325	43753		"SSp-m6b"	15104	20800	2800192		282372253248
6	"internal capsule"	14158	40911	4030978		"int"	906112	2618304	257982592
9	"Primary somatosensory area, trunk, layer 6a"	1957	3778	1163399		"SSp-tr6a"	125248	241792	74457536
10	"Superior colliculus, motor related, intermediate gray layer"	8911	17078	1258453		"SCig"	570304	1092992	80540992
17	"Superior colliculus, motor related, intermediate white layer"	1077	1688	31357		"SCiw"	68928	108032	2006848
27	"Intergeniculate leaflet of the lateral geniculate complex"	1384	3555	320503		"IGL"	88576	227520	20512192
33	"Primary visual area, layer 6a"	3704	8114	1015778		"VISp6a"	237056	519296	65009792
52	"Entorhinal area, lateral part, layer 3"	1145				"ENTl3"	73280	0	0
64	"Anterodorsal nucleus"	1893	3794	750744		"AD"	121152	242816	48047616
74	"Lateral visual area, layer 6a"	293	821	12812		"VISl6a"	18752	52544	819968
75	"Dorsal terminal nucleus of the accessory optic tract"	64	133	34773		"DT"	4096	8512	2225472
81	"lateral ventricle"	4214	8534	6189379		"VL"	269696	546176	396120256
98	"subependymal zone"	244	737	232059		"SEZ"	15616	47168	14851776
108	"choroid plexus"	1164	508	2089421		"chpl"	74496	32512	133722944
113	"Primary somatosensory area, lower limb, layer 2/3"	5766	4320	126837		"SSp-ll2/3"	369024	276480	8117568
121	"Lateral visual area, layer 6b"	187	614	13729		"VISl6b"	11968	39296	878656
129	"third ventricle"	1767	3913	98963		"V3"	113088	250432	6333632
139	"Entorhinal area, lateral part, layer 5"	4511				"ENTl5"	288704	0	0
156	"Dorsal auditory area, layer 6a"	2015	2649	894205		"AUDd6a"	128960	169536	57229120
178	"Ventral part of the lateral geniculate complex"	5622	11785	890511		"LGv"	359808	754240	56992704
186	"Lateral habenula"	5629	11789	701989		"LH"	360256	754496	44927296
201	"Primary somatosensory area, barrel field, layer 2/3"	27151	52503	1138691		"SSp-bfd2/3"	1737664	3360192	72876224
215	"Anterior pretectal nucleus"	7847	16248	2827479		"APN"	502208	1039872	180958656
218	"Lateral posterior nucleus of the thalamus"	66	33	6450919		"LP"	4224	2112	412858816
233	"Anterolateral visual area, layer 5"	2857	7089	374008		"VISal5"	182848	453696	23936512
243	"Dorsal auditory area, layer 6b"	30	118	150883		"AUDd6b"	1920	7552	9656512
249	"Posterior auditory area, layer 6a"	1095	1476	110108		"AUDpo6a"	70080	94464	7046912
250	"Lateral septal nucleus, caudal (caudodorsal) part"	2437	5519	350134		"LSc"	155968	353216	22408576
252	"Dorsal auditory area, layer 5"	4065	10325	980022		"AUDd5"	260160	660800	62721408
255	"Anteroventral nucleus of thalamus"	2618	5395	1894646		"AV"	167552	345280	121257344
257	"posteromedial visual area, layer 6a"	5203	3708	99384		"VISpm6a"	332992	237312	6360576
258	"Lateral septal nucleus, rostral (rostroventral) part"	1096	2079	71595		"LSr"	70144	133056	4582080
262	"Reticular nucleus of the thalamus"	4106	9720	5159445		"RT"	262784	622080	330204480
274	"Retrosplenial area, dorsal part, layer 6a"	1688	27	51		"RSPd6a"	108032	1728	3264
279	"Retrosplenial area, lateral agranular part, layer 6b"	1162	1690	39666		"RSPagl6b"	74368	108160	2538624
289	"Temporal association areas, layer 5"	316	791			"TEa5"	20224	50624	0
296	"Anterior cingulate area, ventral part, layer 2/3"	60				"ACAv2/3"	3840	0	0
301	"stria terminalis"	884	1500	929556		"st"	56576	96000	59491584
305	"Primary visual area, layer 6b"	683	2443	255956		"VISp6b"	43712	156352	16381184
310	"Septofimbrial nucleus"	847	1763	44960		"SF"	54208	112832	2877440
313	"Midbrain"	4383	6737	744042		"MB"	280512	431168	47618688
325	"Suprageniculate nucleus"	2651	5023	766718		"SGN"	169664	321472	49069952
330	"Retrosplenial area, dorsal part, layer 6b"	153	24	44		"RSPd6b"	9792	1536	2816
334	"Basomedial amygdalar nucleus, posterior part"	6350	66454			"BMAp"	406400	4253056	0
351	"Bed nuclei of the stria terminalis"	597	565	34239		"BST"	38208	36160	2191296
362	"Mediodorsal nucleus of thalamus"	9376	40252	1385320		"MD"	600064	2576128	88660480
382	"Field CA1"	47003	90591	28132644		"CA1"	3008192	5797824	1800489216
423	"Field CA2"	2938	6128	1546926		"CA2"	188032	392192	99003264
430	"Retrosplenial area, ventral part, layer 2/3"	585	143	1549		"RSPv2/3"	37440	9152	99136
433	"Anteromedial visual area, layer 5"	3171	2799	94163		"VISam5"	202944	179136	6026432
441	"Anteromedial visual area, layer 6b"	181	905	72713		"VISam6b"	11584	57920	4653632
443	"dorsal hippocampal commissure"	9034	20635	1338046		"dhc"	578176	1320640	85634944
450	"Primary somatosensory area, upper limb, layer 1"	42	154	285		"SSp-ul1"	2688	9856	18240
456	"Posterior auditory area, layer 6b"	164	492	35992		"AUDpo6b"	10496	31488	2303488
463	"Field CA3"	43567	87498	17794823		"CA3"	2788288	5599872	1138868672
466	"alveus"	8060	15601	3772745		"alv"	515840	998464	241455680
469	"posteromedial visual area, layer 6b"	493	535	38619		"VISpm6b"	31552	34240	2471616
477	"Striatum"	401	1521	515054		"STR"	25664	97344	32963456
478	"Primary somatosensory area, lower limb, layer 6a"	878	830	2720965		"SSp-ll6a"	56192	53120	174141760
483	"Medial habenula"	1737	2654	19434		"MH"	111168	169856	1243776
502	"Subiculum"	6311	14156	2947969		"SUB"	403904	905984	188670016
520	"Ventral auditory area, layer 6a"	171	1317	11347		"AUDv6a"	10944	84288	726208
540	"Perirhinal area, layer 1"	264				"PERI1"	16896	0	0
542	"Retrosplenial area, ventral part, layer 1"	14865	70	558		"RSPv1"	951360	4480	35712
549	"Thalamus"	2522	5388	1283347		"TH"	161408	344832	82134208
556	"Infralimbic area, layer 2/3"	22				"ILA2/3"	1408	0	0
565	"posteromedial visual area, layer 5"	625	2214	27587		"VISpm5"	40000	141696	1765568
575	"Central lateral nucleus of the thalamus"	312	629	1875198		"CL"	19968	40256	120012672
577	"Primary somatosensory area, upper limb, layer 4"	4660	10892	956981		"SSp-ul4"	298240	697088	61246784
579	"external capsule"	429				"ec"	27456	0	0
590	"Retrosplenial area, ventral part, layer 6a"	4525	132	1311		"RSPv6a"	289600	8448	83904
595	"fasciculus retroflexus"	264	434	4276		"fr"	16896	27776	273664
598	"Ventral auditory area, layer 6b"	59	396	12340		"AUDv6b"	3776	25344	789760
601	"Anterolateral visual area, layer 6a"	1307	3121	452756		"VISal6a"	83648	199744	28976384
603	"fimbria"	3393	9481	7331467		"fi"	217152	606784	469213888
610	"Retrosplenial area, dorsal part, layer 5"	816				"RSPd5"	52224	0	0
611	"habenular commissure"	794	664	11324		"hbc"	50816	42496	724736
613	"Lateral visual area, layer 5"	384				"VISl5"	24576	0	0
622	"Retrosplenial area, ventral part, layer 6b"	122	173	1153		"RSPv6b"	7808	11072	73792
625	"Primary somatosensory area, upper limb, layer 5"	4711	11176	2584242		"SSp-ul5"	301504	715264	165391488
628	"Nucleus of the optic tract"	1518	2951	711039		"NOT"	97152	188864	45506496
629	"Ventral anterior-lateral complex of the thalamus"	5277	12818	1782361		"VAL"	337728	820352	114071104
632	"Dentate gyrus, granule cell layer"	5526	9863	5472025		"DG-sg"	353664	631232	350209600
634	"Nucleus of the posterior commissure"	64				"NPC"	4096	0	0
648	"Primary motor area, Layer 5"	2364	4468	95613		"MOp5"	151296	285952	6119232
649	"Anterolateral visual area, layer 6b"	161	626	103382		"VISal6b"	10304	40064	6616448
654	"Primary somatosensory area, nose, layer 4"	5807	8068	430753		"SSp-n4"	371648	516352	27568192
655	"Cortical amygdalar area, posterior part, lateral zone"	1025	2984			"COApl"	65600	190976	0
663	"Cortical amygdalar area, posterior part, medial zone"	911				"COApm"	58304	0	0
670	"Primary somatosensory area, trunk, layer 2/3"	3074	9403	219505		"SSp-tr2/3"	196736	601792	14048320
672	"Caudoputamen"	71129	163561	28117221		"CP"	4552256	10467904	1799502144
678	"Dorsal auditory area, layer 4"	857	1247	6926		"AUDd4"	54848	79808	443264
687	"Retrosplenial area, ventral part, layer 5"	5724	414	2657		"RSPv5"	366336	26496	170048
702	"Primary somatosensory area, nose, layer 5"	3212	7551	1410758		"SSp-n5"	205568	483264	90288512
706	"Olivary pretectal nucleus"	628	2289	79616		"OP"	40192	146496	5095424
718	"Ventral posterolateral nucleus of the thalamus"	3872	13919	3686376		"VPL"	247808	890816	235928064
721	"Primary visual area, layer 4"	2421	3115	47236		"VISp4"	154944	199360	3023104
729	"Temporal association areas, layer 6a"	1393	187			"TEa6a"	89152	11968	0
733	"Ventral posteromedial nucleus of the thalamus"	8445	18034	7194696		"VPM"	540480	1154176	460460544
772	"Anterior cingulate area, ventral part, layer 5"	921				"ACAv5"	58944	0	0
774	"Retrosplenial area, lateral agranular part, layer 5"	4828	282	2439		"RSPagl5"	308992	18048	156096
778	"Primary visual area, layer 5"	5510	11136	736930		"VISp5"	352640	712704	47163520
780	"Posterior amygdalar nucleus"	2793	27322			"PA"	178752	1748608	0
791	"Posterior auditory area, layer 5"	796	870	26419		"AUDpo5"	50944	55680	1690816
797	"Zona incerta"	2423	2391	61836		"ZI"	155072	153024	3957504
802	"stria medullaris"	1013	2772	415873		"sm"	64832	177408	26615872
803	"Pallidum"	663	3259	185651		"PAL"	42432	208576	11881664
810	"Anterior cingulate area, ventral part, 6a"	386	599	4652		"ACAv6a"	24704	38336	297728
814	"Dorsal peduncular area"	6010				"DP"	384640	0	0
819	"Anterior cingulate area, ventral part, 6b"	481	1638	20272		"ACAv6b"	30784	104832	1297408
834	"Superior colliculus, zonal layer"	194	475	15871		"SCzo"	12416	30400	1015744
838	"Primary somatosensory area, nose, layer 2/3"	44	3	120		"SSp-n2/3"	2816	192	7680
842	"Superior colliculus, superficial gray layer"	567	805	22323		"SCsg"	36288	51520	1428672
844	"Primary motor area, Layer 6a"	7232	14345	1782784		"MOp6a"	462848	918080	114098176
847	"Primary auditory area, layer 5"	2257	3153	108307		"AUDp5"	144448	201792	6931648
851	"Superior colliculus, optic layer"	479	730	74984		"SCop"	30656	46720	4798976
854	"Primary somatosensory area, upper limb, layer 2/3"	8751	17411	488371		"SSp-ul2/3"	560064	1114304	31255744
857	"Visceral area, layer 6a"	3722				"VISC6a"	238208	0	0
862	"Supplemental somatosensory area, layer 6a"	10090	24637	3385375		"SSs6a"	645760	1576768	216664000
882	"Primary motor area, Layer 6b"	247	647	207620		"MOp6b"	15808	41408	13287680
889	"Primary somatosensory area, nose, layer 6a"	3404	8338	3406202		"SSp-n6a"	217856	533632	217996928
893	"Supplemental somatosensory area, layer 6b"	1088	2390	467584		"SSs6b"	69632	152960	29925376
906	"Retrosplenial area, lateral agranular part, layer 6a"	8626	7284	175086		"RSPagl6a"	552064	466176	11205504
907	"Paracentral nucleus"	2265	3929	235159		"PCN"	144960	251456	15050176
916	"brachium of the superior colliculus"	663	1033	901782		"bsc"	42432	66112	57714048
919	"Anterior cingulate area, dorsal part, layer 6a"	1356	2251	28856		"ACAd6a"	86784	144064	1846784
927	"Anterior cingulate area, dorsal part, layer 6b"	502	802	24129		"ACAd6b"	32128	51328	1544256
929	"Primary somatosensory area, nose, layer 6b"	204	420	261738		"SSp-n6b"	13056	26880	16751232
930	"Parafascicular nucleus"	2791	5932	564179		"PF"	178624	379648	36107456
940	"cingulum bundle"	9558	18696	1862151		"cing"	611712	1196544	119177664
945	"Primary somatosensory area, upper limb, layer 6a"	1174	2271	3870419		"SSp-ul6a"	75136	145344	247706816
954	"Primary auditory area, layer 6a"	2645	7443	351890		"AUDp6a"	169280	476352	22520960
961	"Piriform area"	10880	103523			"PIR"	696320	6625472	0
966	"Endopiriform nucleus, ventral part"	1824	7005			"EPv"	116736	448320	0
971	"corpus callosum, posterior forceps"	11191	23910	3142968		"fp"	716224	1530240	201149952
977	"Ectorhinal area/Layer 6a"	3114	34061			"ECT6a"	199296	2179904	0
981	"Primary somatosensory area, barrel field, layer 1"	693	447	2087		"SSp-bfd1"	44352	28608	133568
986	"corpus callosum, splenium"	4786	12417	2070139		"ccs"	306304	794688	132488896
988	"Ectorhinal area/Layer 5"	7001	94273			"ECT5"	448064	6033472	0
997	"root"	10796	6903	2840671		"root"	690944	441792	181802944
1005	"Primary auditory area, layer 6b"	919	2334	118908		"AUDp6b"	58816	149376	7610112
1009	"fiber tracts"	4846	8592	2031948		"fiber tracts"	310144	549888	130044672
1020	"Posterior complex of the thalamus"	5192	9952	5871963		"PO"	332288	636928	375805632
1021	"Secondary motor area, layer 6a"	2801	5759	201824		"MOs6a"	179264	368576	12916736
1022	"Globus pallidus, external segment"	8338	15032	576822		"GPe"	533632	962048	36916608
1026	"Primary somatosensory area, upper limb, layer 6b"	59	176	343370		"SSp-ul6b"	3776	11264	21975680
1029	"Posterior limiting nucleus of the thalamus"	760	1617	372975		"POL"	48640	103488	23870400
1035	"Supplemental somatosensory area, layer 4"	4388	8026	173369		"SSs4"	280832	513664	11095616
1037	"Postsubiculum"	2593	5878	259174		"POST"	165952	376192	16587136
1038	"Primary somatosensory area, barrel field, layer 6a"	3081	8044	6758653		"SSp-bfd6a"	197184	514816	432553792
1046	"Anteromedial visual area, layer 6a"	4700	5902	295557		"VISam6a"	300800	377728	18915648
1047	"Primary somatosensory area, barrel field, layer 4"	28850	66096	4947068		"SSp-bfd4"	1846400	4230144	316612352
1061	"Posterior pretectal nucleus"	1178	1525	215169		"PPT"	75392	97600	13770816
1062	"Primary somatosensory area, barrel field, layer 6b"	553	916	752512		"SSp-bfd6b"	35392	58624	48160768
1070	"Primary somatosensory area, barrel field, layer 5"	4163	10949	6237684		"SSp-bfd5"	266432	700736	399211776
1072	"Medial geniculate complex, dorsal part"	521	1161	705830		"MGd"	33344	74304	45173120
1079	"Medial geniculate complex, ventral part"	4125	7223	440913		"MGv"	264000	462272	28218432
1084	"Presubiculum"	4013				"PRE"	256832	0	0
1085	"Secondary motor area, layer 6b"	55	169	37526		"MOs6b"	3520	10816	2401664
1086	"Primary somatosensory area, trunk, layer 4"	1976	6445	433596		"SSp-tr4"	126464	412480	27750144
1088	"Medial geniculate complex, medial part"	1830	3122	88037		"MGm"	117120	199808	5634368
1089	"Hippocampal formation"	691	1173	137995		"HPF"	44224	75072	8831680
1090	"Supplemental somatosensory area, layer 5"	10975	20316	2135527		"SSs5"	702400	1300224	136673728
1092	"external medullary lamina of the thalamus"	319	1322	504861		"em"	20416	84608	32311104
1094	"Primary somatosensory area, lower limb, layer 4"	4667	8131	402498		"SSp-ll4"	298688	520384	25759872
1096	"Anteromedial nucleus, dorsal part"	734	1611	30352		"AMd"	46976	103104	1942528
1102	"Primary somatosensory area, mouth, layer 6a"	1398	2333	217675		"SSp-m6a"	89472	149312	13931200
1104	"Anteromedial nucleus, ventral part"	211	210	3934		"AMv"	13504	13440	251776
1111	"Primary somatosensory area, trunk, layer 5"	10497	16170	1264933		"SSp-tr5"	671808	1034880	80955712
1113	"Interanterodorsal nucleus of the thalamus"	615	1322	48925		"IAD"	39360	84608	3131200
1114	"Anterolateral visual area, layer 4"	29	32	42		"VISal4"	1856	2048	2688
1128	"Primary somatosensory area, lower limb, layer 5"	7867	16128	2251593		"SSp-ll5"	503488	1032192	144101952
10703	"Dentate gyrus, molecular layer"	14613	25003	13099348		"DG-mo"	935232	1600192	838358272
10704	"Dentate gyrus, polymorph layer"	974	2925	2039228		"DG-po"	62336	187200	130510592
312782624	"Rostrolateral area, layer 6b"	6172	13535	2438388		"VISrl6b"	395008	866240	156056832
484682496	"Prosubiculum, ventral part, molecular layer"	2435	4886	3336955		"ProSv-m"	155840	312704	213565120
484682528	"commissural branch of stria terminalis"	25429	49719	16225899		"stc"	1627456	3182016	1038457536
496345664	"Dorsal part of the lateral geniculate complex, shell"	1933	3181	3911193		"LGd-sh"	123712	203584	250316352
449	"ventral hippocampal commissure"		93	481		"vhc"	0	5952	30784
461	"Primary somatosensory area, trunk, layer 6b"		72	173610		"SSp-tr6b"	0	4608	11111040
1006	"Primary somatosensory area, trunk, layer 1"		4	3		"SSp-tr1"	0	256	192
155	"Lateral dorsal nucleus of thalamus"			5472952		"LD"	0	0	350268928
510	"Primary somatosensory area, lower limb, layer 6b"			250963		"SSp-ll6b"	0	0	16061632

### Sheet: Sheet2
RegionAcronym	Small tumor blobs	Tumor clusters	Large tumor	ColorGroup
ACAd6a	86784	144064	1846784	40A666
ACAd6b	32128	51328	1544256	40A666
ACAv2/3	3840	0	0	40A666
ACAv5	58944	0	0	40A666
ACAv6a	24704	38336	297728	40A666
ACAv6b	30784	104832	1297408	40A666
AD	121152	242816	48047616	FF909F
alv	515840	998464	241455680	CCCCCC
AMd	46976	103104	1942528	FF909F
AMv	13504	13440	251776	FF909F
APN	502208	1039872	180958656	FF90FF
AUDd4	54848	79808	443264	019399
AUDd5	260160	660800	62721408	019399
AUDd6a	128960	169536	57229120	019399
AUDd6b	1920	7552	9656512	019399
AUDp5	144448	201792	6931648	019399
AUDp6a	169280	476352	22520960	019399
AUDp6b	58816	149376	7610112	019399
AUDpo5	50944	55680	1690816	019399
AUDpo6a	70080	94464	7046912	019399
AUDpo6b	10496	31488	2303488	019399
AUDv6a	10944	84288	726208	019399
AUDv6b	3776	25344	789760	019399
AV	167552	345280	121257344	FF909F
BMAp	406400	4253056	0	84EA81
bsc	42432	66112	57714048	CCCCCC
BST	38208	36160	2191296	B3C0DF
CA1	3008192	5797824	1800489216	7ED04B
CA2	188032	392192	99003264	7ED04B
CA3	2788288	5599872	1138868672	7ED04B
ccs	306304	794688	132488896	CCCCCC
chpl	74496	32512	133722944	AAAAAA
cing	611712	1196544	119177664	CCCCCC
CL	19968	40256	120012672	FF909F
COApl	65600	190976	0	61E7B7
COApm	58304	0	0	61E7B7
CP	4552256	10467904	1799502144	98D6F9
DG-mo	935232	1600192	838358272	7ED04B
DG-po	62336	187200	130510592	7ED04B
DG-sg	353664	631232	350209600	66A83D
dhc	578176	1320640	85634944	CCCCCC
DP	384640	0	0	A4DAA4
DT	4096	8512	2225472	FF90FF
ec	27456	0	0	CCCCCC
ECT5	448064	6033472	0	0D9F91
ECT6a	199296	2179904	0	0D9F91
em	20416	84608	32311104	CCCCCC
ENTl3	73280	0	0	32B825
ENTl5	288704	0	0	32B825
EPv	116736	448320	0	A0EE9D
fi	217152	606784	469213888	CCCCCC
fiber tracts	310144	549888	130044672	CCCCCC
fp	716224	1530240	201149952	CCCCCC
fr	16896	27776	273664	CCCCCC
GPe	533632	962048	36916608	8599CC
hbc	50816	42496	724736	CCCCCC
HPF	44224	75072	8831680	7ED04B
IAD	39360	84608	3131200	FF909F
IGL	88576	227520	20512192	FF909F
ILA2/3	1408	0	0	59B363
int	906112	2618304	257982592	CCCCCC
LD	0	0	350268928	FF909F
LGd-sh	123712	203584	250316352	FF8084
LGv	359808	754240	56992704	FF909F
LH	360256	754496	44927296	FF909F
LP	4224	2112	412858816	FF909F
LSc	155968	353216	22408576	90CBED
LSr	70144	133056	4582080	90CBED
MB	280512	431168	47618688	FF64FF
MD	600064	2576128	88660480	FF909F
MGd	33344	74304	45173120	FF8084
MGm	117120	199808	5634368	FF8084
MGv	264000	462272	28218432	FF8084
MH	111168	169856	1243776	FF909F
MOp5	151296	285952	6119232	1F9D5A
MOp6a	462848	918080	114098176	1F9D5A
MOp6b	15808	41408	13287680	1F9D5A
MOs6a	179264	368576	12916736	1F9D5A
MOs6b	3520	10816	2401664	1F9D5A
NOT	97152	188864	45506496	FF90FF
NPC	4096	0	0	FF90FF
OP	40192	146496	5095424	FF90FF
PA	178752	1748608	0	97EC93
PAL	42432	208576	11881664	8599CC
PCN	144960	251456	15050176	FF909F
PERI1	16896	0	0	0E9684
PF	178624	379648	36107456	FF909F
PIR	696320	6625472	0	6ACBBA
PO	332288	636928	375805632	FF909F
POL	48640	103488	23870400	FF909F
POST	165952	376192	16587136	48C83C
PPT	75392	97600	13770816	FF90FF
PRE	256832	0	0	59B947
ProSv-m	155840	312704	213565120	58BA48
root	690944	441792	181802944	FFFFFF
RSPagl5	308992	18048	156096	1AA698
RSPagl6a	552064	466176	11205504	1AA698
RSPagl6b	74368	108160	2538624	1AA698
RSPd5	52224	0	0	1AA698
RSPd6a	108032	1728	3264	1AA698
RSPd6b	9792	1536	2816	1AA698
RSPv1	951360	4480	35712	1AA698
RSPv2/3	37440	9152	99136	1AA698
RSPv5	366336	26496	170048	1AA698
RSPv6a	289600	8448	83904	1AA698
RSPv6b	7808	11072	73792	1AA698
RT	262784	622080	330204480	FF909F
SCig	570304	1092992	80540992	FF90FF
SCiw	68928	108032	2006848	FF90FF
SCop	30656	46720	4798976	FF7AFF
SCsg	36288	51520	1428672	FF7AFF
SCzo	12416	30400	1015744	FF7AFF
SEZ	15616	47168	14851776	AAAAAA
SF	54208	112832	2877440	90CBED
SGN	169664	321472	49069952	FF909F
sm	64832	177408	26615872	CCCCCC
SSp-bfd1	44352	28608	133568	188064
SSp-bfd2/3	1737664	3360192	72876224	188064
SSp-bfd4	1846400	4230144	316612352	188064
SSp-bfd5	266432	700736	399211776	188064
SSp-bfd6a	197184	514816	432553792	188064
SSp-bfd6b	35392	58624	48160768	188064
SSp-ll2/3	369024	276480	8117568	188064
SSp-ll4	298688	520384	25759872	188064
SSp-ll5	503488	1032192	144101952	188064
SSp-ll6a	56192	53120	174141760	188064
SSp-ll6b	0	0	16061632	188064
SSp-m6a	89472	149312	13931200	188064
SSp-m6b	15104	20800	2800192	188064
SSp-n2/3	2816	192	7680	188064
SSp-n4	371648	516352	27568192	188064
SSp-n5	205568	483264	90288512	188064
SSp-n6a	217856	533632	217996928	188064
SSp-n6b	13056	26880	16751232	188064
SSp-tr1	0	256	192	188064
SSp-tr2/3	196736	601792	14048320	188064
SSp-tr4	126464	412480	27750144	188064
SSp-tr5	671808	1034880	80955712	188064
SSp-tr6a	125248	241792	74457536	188064
SSp-tr6b	0	4608	11111040	188064
SSp-ul1	2688	9856	18240	188064
SSp-ul2/3	560064	1114304	31255744	188064
SSp-ul4	298240	697088	61246784	188064
SSp-ul5	301504	715264	165391488	188064
SSp-ul6a	75136	145344	247706816	188064
SSp-ul6b	3776	11264	21975680	188064
SSs4	280832	513664	11095616	188064
SSs5	702400	1300224	136673728	188064
SSs6a	645760	1576768	216664000	188064
SSs6b	69632	152960	29925376	188064
st	56576	96000	59491584	CCCCCC
stc	1627456	3182016	1038457536	CCCCCC
STR	25664	97344	32963456	98D6F9
SUB	403904	905984	188670016	4FC244
TEa5	20224	50624	0	15B0B3
TEa6a	89152	11968	0	15B0B3
TH	161408	344832	82134208	FF7080
V3	113088	250432	6333632	AAAAAA
VAL	337728	820352	114071104	FF8084
vhc	0	5952	30784	CCCCCC
VISal4	1856	2048	2688	08858C
VISal5	182848	453696	23936512	08858C
VISal6a	83648	199744	28976384	08858C
VISal6b	10304	40064	6616448	08858C
VISam5	202944	179136	6026432	08858C
VISam6a	300800	377728	18915648	08858C
VISam6b	11584	57920	4653632	08858C
VISC6a	238208	0	0	11AD83
VISl5	24576	0	0	08858C
VISl6a	18752	52544	819968	08858C
VISl6b	11968	39296	878656	08858C
VISp4	154944	199360	3023104	08858C
VISp5	352640	712704	47163520	08858C
VISp6a	237056	519296	65009792	08858C
VISp6b	43712	156352	16381184	08858C
VISpm5	40000	141696	1765568	08858C
VISpm6a	332992	237312	6360576	08858C
VISpm6b	31552	34240	2471616	08858C
VISrl6b	395008	866240	156056832	009FAC
VL	269696	546176	396120256	AAAAAA
VPL	247808	890816	235928064	FF8084
VPM	540480	1154176	460460544	FF8084
ZI	155072	153024	3957504	F2483B

### Sheet: Sheet3
ColorGroup	Acronym	Sum of Small tumor blobs	Sum of Tumor clusters	Sum of Large tumor	RegionName
009FAC	PTLp	395008	866240	156056832	Posterior parietal association areas
08858C	VIS	2042176	3403136	233001728	Visual areas
0D9F91	ECT	647360	8213376	0	Ectorhinal area
0E9684	PERI	16896	0	0	Perirhinal area
11AD83	VISC	238208	0	0	Visceral area
15B0B3	Tea	109376	62592	0	Temporal association areas
1AA698	RSP	2758016	655296	14368896	Retrosplenial area
1F9D5A	MO	812736	1624832	148823488	Somatomotor areas
32B825	RHP	361984	0	0	Retrohippocampal region
40A666	ACA	237184	338560	4986176	Anterior cingulate area
48C83C	POST	165952	376192	16587136	Postsubiculum
4FC244	SUB	403904	905984	188670016	Subiculum
58BA48	ProS	155840	312704	213565120	Prosubiculum
59B363	ILA	1408	0	0	Infralimbic area
59B947	PRE	256832	0	0	Presubiculum
61E7B7	COA	123904	190976	0	Cortical amygdalar area
66A83D	CA1sp	353664	631232	350209600	Field CA1, pyramidal layer
6ACBBA	PIR	696320	6625472	0	Piriform area
7ED04B	HPF	7026304	13652352	4016061696	Hippocampal formation
84EA81	BMA	406400	4253056	0	Basomedial amygdalar nucleus
8599CC	PAL	576064	1170624	48798272	Pallidum
90CBED	LSX	280320	599104	29868096	Lateral septal complex
97EC93	PA	178752	1748608	0	Posterior amygdalar nucleus
98D6F9	CNU	4577920	10565248	1832465600	Cerebral nuclei
A0EE9D	EP	116736	448320	0	Endopiriform nucleus
A4DAA4	DP	384640	0	0	Dorsal peduncular area
AAAAAA	VS	472896	876288	551028608	ventricular systems
B3C0DF	PALc	38208	36160	2191296	Pallidum, caudal region
CCCCCC	f.tracts	6068544	13297920	2852767616	fiber tracts
F2483B	LZ	155072	153024	3957504	Hypothalamic lateral zone
FF64FF	MB	280512	431168	47618688	Midbrain
FF7080	BS	161408	344832	82134208	Brain stem
FF7AFF	MBsen	79360	128640	7243392	Midbrain, sensory related
FF8084	DORsm	1664192	3805312	1139801984	Thalamus, sensory-motor cortex related
FF909F	DORpm	3069568	7628928	2100215424	Thalamus, polymodal association cortex related
FF90FF	Mbmot	1362368	2682368	330104704	Midbrain, motor related
FFFFFF	root	690944	441792	181802944	uncategorized
019399	AUD	964672	2036480	179670208	Auditory areas
188064	SS	10330624	21038272	3137351616	Somatosensory areas
Grand Total		48662272	109545088	17869350848
